# Evaluation of T Cell Receptor Construction Methods from scRNA-Seq Data

**DOI:** 10.1101/2024.11.01.621447

**Authors:** Ruonan Tian, Zhejian Yu, Ziwei Xue, Jiaxin Wu, Lize Wu, Shuo Cai, Bing Gao, Bing He, Yu Zhao, Jianhua Yao, Linrong Lu, Wanlu Liu

## Abstract

T cell receptors (TCRs) serve pivotal roles in the adaptive immune system by enabling recognition and response to pathogens and irregular cells. Various methods exist for TCR construction from single-cell RNA sequencing (scRNA-seq) datasets, each with its unique characteristics regarding accuracy, sensitivity, adaptability, usability, time, and memory consumption. Yet, a comprehensive understanding of their relative strengths and weaknesses for different applications remains elusive. In our research, we implemented a benchmark analysis utilizing experimental single-cell immune profiling datasets encompassing paired scRNA-seq as input and scTCR-seq datasets as ground truth reference from human and mouse. Additionally, we introduced a novel simulator, YASIM-scTCR (Yet Another Simulator for single-cell TCR), capable of generating scTCR-seq reads containing a diverse array of TCR-derived sequences under different sequencing depths and read lengths. Our results consistently showed that TRUST4 outperformed others across multiple datasets, while MiXCR and DeRR also demonstrated considerable accuracy. We also discovered that the sequencing depth inherently imposes a critical constraint on successful TCR construction from scRNA-seq data. In summary, we present a benchmark study to aid researchers in choosing the most appropriate methods for reconstructing TCR from scRNA-seq data.
