## Supplementary Table 1 for "Evaluation of T Cell Receptor Construction Methods from scRNA-Seq Data"

### Sheet: Sheet1
Supplementary Table 1. Summary information of tools.
Column Name	Description
Tools name	The names of various tools
Object	The object of each tool support
Version	The version number of each tool
User-friendliness	The user-firendliness of each tool
Input	The input requirements or data that the tool expects to receive
Output	The output produced by each tool
Method	The underlying methodology or approach used by each tool
Platform	The platforms on which the software can process
Laugage	The programming language(s) used to develop each tool
Github	The corresponding GitHub repositories for each tool, providing access to the source code and additional information.
Year	The year of publication for each tool
Journal	The name of the journal where the tool's details were published.
CitationNumber	The number of citations or references the tool has received in other academic works using Scopus database on 2024/05/30.
Supplementary Table 1. Summary information of tools
Tools name	Object	Version	User-friendliness	Input	Output	Method	Platform	Laugage	Github	Year	Journal	CitationNumber
MiXCR	both	v4.7.0	⭐️⭐️⭐️⭐️⭐️	Fastq	Candidate reads Assembled reads Annotation results	De novo	SMART-seq/10x Genomics	Kotlin/Java	https://github.com/milaboratory/mixcr/	2015	Nature Methods	989
TraCeR	T cell	-	⭐️⭐️⭐️⭐️	Fastq	Candidate reads Contig Annotation results	Map: bowtie2 Assembly:Trinity Annotation:IgBLAST	SMART-seq	python	https://github.com/teichlab/tracer	2016	Nature Methods	313
VDJer	B cell	v0.12	⭐️⭐️⭐️⭐️	bam	Annotation results	De novo	SMART-seq	C	https://github.com/mozack/vdjer	2016	Bioinformatics	50
BASIC	both	v1.5.0	⭐️⭐️⭐️⭐️⭐️	Fastq	Contig	Map: bowtie2	SMART-seq	python	https://github.com/akds/BASIC	2017	Bioinformatics	63
BALDR	B cell	-	⭐️⭐️⭐️⭐️	Fastq	Candidate reads Assembled reads Annotation results	Map: STAR/bowtie2 Assembly:Trinity Annotation:IgBLAST	SMART-seq	Perl	https://github.com/BosingerLab/BALDR	2018	Genome medicine	46
BraCeR	B cell	-	⭐️⭐️⭐️⭐️	Fastq	Candidate reads Contig Annotation results	Map: bowtie2 Assembly:Trinity Annotation:IgBLAST	SMART-seq	python	https://github.com/Teichlab/bracer	2018	Nature Methods	54
VDJPuzzle	both	v2	⭐️⭐️	Fastq(only PE)	Annotation results	Map: bwa/bowtie/bowtie2 Assembly:Trinity Annotation:IgBLAST	SMART-seq	python	https://bitbucket.org/kirbyvisp/vdjpuzzle2/src/master/	2018	Bioinformatics	67
ImRep	both	-	⭐️⭐️⭐️⭐️	Fastq(only SE)/bam	Candidate reads Annotation results	De novo	SMART-seq	python	https://github.com/Mangul-Lab-USC/imrep	2020	Nature communications	37
CATT	both	-	⭐️⭐️⭐️	Fastq/bam	Annotation results	De novo	SMART-seq	Julia	https://github.com/GuoBioinfoLab/CATT	2020	Bioinformatics	9
TRUST4	both	v1.1.4-r534	⭐️⭐️⭐️⭐️⭐️	Fastq/bam	Candidate reads Assembled reads Contig Annotation results	De novo	SMART-seq/10x Genomics	C/C++/python	https://github.com/liulab-dfci/TRUST4	2021	Nature Methods	106
DeRR	T cell	-	⭐️⭐️⭐️⭐️	Fastq	Annotation results	Map: bwa	SMART-seq	python	https://github.com/GuoBioinfoLab/DeRR
