## Supplementary Table 2 for "Evaluation of T Cell Receptor Construction Methods from scRNA-Seq Data"

### Sheet: Sheet1
Supplementary Table 2. Summary information of experimental datasets.
Column Name	Description
Accession	Accession number for each entry
Species	The species from which the data originates
CellNumber	The number of cells each sample contains
AssayType	The type of assay used to generate the data
SampleName	The names assigned to each sample used in the study
LibraryLayout	The layout of the library prepared for sequencing, which can be either single-end or paired-end
Library	The library preparation methods or kits used for sequencing
Length	The read length of the sequencing data
ProjectID	The identifier assigned to a specific project in the Gene Expression Omnibus (GEO) database
Publication_DOI	The Digital Object Identifier (DOI) of the publication associated with the data
Supplementary Table 2. Summary information of experimental data
Accession	Species	CellNumber	AssayType	SampleName	LibraryLayout	Library	Length	ProjectID	Publication_DOI
GSM3148575	human	7367	10X scRNA-Seq	BC09_TUMOR1	SE	10X 3’	99	GSE114727	10.1016/j.cell.2018.05.060
GSM3148576	human	7181	10X scRNA-Seq	BC09_TUMOR2	SE	10X 3’	99	GSE114727	10.1016/j.cell.2018.05.060
GSM3148577	human	5213	10X scRNA-Seq	BC10_TUMOR1	SE	10X 3’	99	GSE114727	10.1016/j.cell.2018.05.060
GSM4288826	human	3850	10X scRNA-Seq	CPIc_C1	PE	10X 5’	150	GSE144469	10.1016/j.cell.2020.06.001
GSM4288827	human	4201	10X scRNA-Seq	CPIc_C2	PE	10X 5’	150	GSE144469	10.1016/j.cell.2020.06.001
GSM4288828	human	4491	10X scRNA-Seq	CPIc_C3	PE	10X 5’	150	GSE144469	10.1016/j.cell.2020.06.001
GSM4288829	human	3693	10X scRNA-Seq	CPIc_C4	PE	10X 5’	150	GSE144469	10.1016/j.cell.2020.06.001
GSM4288830	human	4247	10X scRNA-Seq	CPIc_C5	PE	10X 5’	150	GSE144469	10.1016/j.cell.2020.06.001
GSM5829893	mouse	5043	10X scRNA-Seq	KP	PE	10X 5’	150	GSE194166	10.1016/j.xcrm.2022.100554
GSM5829895	mouse	4989	10X scRNA-Seq	KPL_CTR	PE	10X 5’	150	GSE194166	10.1016/j.xcrm.2022.100554
GSM5829897	mouse	4413	10X scRNA-Seq	KPL_BGB	PE	10X 5’	150	GSE194166	10.1016/j.xcrm.2022.100554
GSM5829899	mouse	6282	10X scRNA-Seq	KPL_PD1	PE	10X 5’	150	GSE194166	10.1016/j.xcrm.2022.100554
GSM5829901	mouse	5914	10X scRNA-Seq	KPL_Com	PE	10X 5’	150	GSE194166	10.1016/j.xcrm.2022.100554
GSM4859318	mouse	16810	10X scRNA-Seq	Salmonella_timecourse	SE	10X 3’	99	GSE160053	10.1038/s41590-020-00836-7
GSM3148580	human	7367	10X scTCR-Seq	BC09_TUMOR1	PE	10X 3’	150	GSE114727	10.1016/j.cell.2018.05.060
GSM3148581	human	7181	10X scTCR-Seq	BC09_TUMOR2	PE	10X 3’	150	GSE114727	10.1016/j.cell.2018.05.060
GSM3148582	human	5213	10X scTCR-Seq	BC10_TUMOR1	PE	10X 3’	150	GSE114727	10.1016/j.cell.2018.05.060
GSM4288864	human	3850	10X scTCR-Seq	CPIc_C1	PE	10X 5’	150	GSE144469	10.1016/j.cell.2020.06.001
GSM4288865	human	4201	10X scTCR-Seq	CPIc_C2	PE	10X 5’	150	GSE144469	10.1016/j.cell.2020.06.001
GSM4288866	human	4491	10X scTCR-Seq	CPIc_C3	PE	10X 5’	150	GSE144469	10.1016/j.cell.2020.06.001
GSM4288867	human	3693	10X scTCR-Seq	CPIc_C4	PE	10X 5’	150	GSE144469	10.1016/j.cell.2020.06.001
GSM4288868	human	4247	10X scTCR-Seq	CPIc_C5	PE	10X 5’	150	GSE144469	10.1016/j.cell.2020.06.001
GSM5829894	mouse	5043	10X scTCR-Seq	KP	PE	10X 5’	150	GSE194166	10.1016/j.xcrm.2022.100554
GSM5829896	mouse	4989	10X scTCR-Seq	KPL_CTR	PE	10X 5’	150	GSE194166	10.1016/j.xcrm.2022.100554
GSM5829898	mouse	4413	10X scTCR-Seq	KPL_BGB	PE	10X 5’	150	GSE194166	10.1016/j.xcrm.2022.100554
GSM5829900	mouse	6282	10X scTCR-Seq	KPL_PD1	PE	10X 5’	150	GSE194166	10.1016/j.xcrm.2022.100554
GSM5829902	mouse	5914	10X scTCR-Seq	KPL_Com	PE	10X 5’	150	GSE194166	10.1016/j.xcrm.2022.100554
GSM4859319	mouse	16810	10X scTCR-Seq	Salmonella_timecourse	PE	10X 3’	150	GSE160053	10.1038/s41590-020-00836-7
SRR5812687	human	N/A	bulk TCR-seq	AS_01	PE	N/A	150	PRJNA393498	10.1093/rheumatology/kex517
SRR5812686	human	N/A	bulk TCR-seq	AS_02	PE	N/A	150	PRJNA393498	10.1093/rheumatology/kex517
SRR5812685	human	N/A	bulk TCR-seq	AS_03	PE	N/A	150	PRJNA393498	10.1093/rheumatology/kex517
SRR5812684	human	N/A	bulk TCR-seq	AS_04	PE	N/A	150	PRJNA393498	10.1093/rheumatology/kex517
GSM6995909	mouse	N/A	bulk TCR-seq	colonTreg_01	PE	N/A	150	GSE223797	10.1038/s41467-024-47575-z
GSM6995908	mouse	N/A	bulk TCR-seq	colonTreg_02	PE	N/A	150	GSE223797	10.1038/s41467-024-47575-z
GSM6995907	mouse	N/A	bulk TCR-seq	colonTreg_03	PE	N/A	150	GSE223797	10.1038/s41467-024-47575-z
GSM6995906	mouse	N/A	bulk TCR-seq	colonTreg_04	PE	N/A	150	GSE223797	10.1038/s41467-024-47575-z
GSM7040926	mouse	N/A	bulk TCR-seq	MPXVac-09_01	PE	N/A	150	GSE225183	10.1038/s41422-023-00792-5
GSM7040925	mouse	N/A	bulk TCR-seq	MPXVac-09_02	PE	N/A	150	GSE225183	10.1038/s41422-023-00792-5
SRR6364149	human	1	SMART-seq	1620PV	SE	N/A	150	PRJNA412649	10.1186/s13073-018-0528-3
SRR6364150	human	1	SMART-seq	1621PV	SE	N/A	150	PRJNA412649	10.1186/s13073-018-0528-3
SRR6364151	human	1	SMART-seq	1622PV	SE	N/A	150	PRJNA412649	10.1186/s13073-018-0528-3
SRR6364152	human	1	SMART-seq	1623PV	SE	N/A	150	PRJNA412649	10.1186/s13073-018-0528-3
SRR6364153	human	1	SMART-seq	1624PV	SE	N/A	150	PRJNA412649	10.1186/s13073-018-0528-3
SRR6364154	human	1	SMART-seq	1625PV	SE	N/A	150	PRJNA412649	10.1186/s13073-018-0528-3
SRR6364155	human	1	SMART-seq	1626PV	SE	N/A	150	PRJNA412649	10.1186/s13073-018-0528-3
SRR6364156	human	1	SMART-seq	1627PV	SE	N/A	150	PRJNA412649	10.1186/s13073-018-0528-3
SRR6364157	human	1	SMART-seq	1628PV	SE	N/A	150	PRJNA412649	10.1186/s13073-018-0528-3
SRR6364158	human	1	SMART-seq	1629PV	SE	N/A	150	PRJNA412649	10.1186/s13073-018-0528-3
SRR6364159	human	1	SMART-seq	1630PV	SE	N/A	150	PRJNA412649	10.1186/s13073-018-0528-3
SRR6364160	human	1	SMART-seq	1631PV	SE	N/A	150	PRJNA412649	10.1186/s13073-018-0528-3
SRR6364161	human	1	SMART-seq	1632PV	SE	N/A	150	PRJNA412649	10.1186/s13073-018-0528-3
SRR6364162	human	1	SMART-seq	1633PV	SE	N/A	150	PRJNA412649	10.1186/s13073-018-0528-3
SRR6364163	human	1	SMART-seq	1634PV	SE	N/A	150	PRJNA412649	10.1186/s13073-018-0528-3
SRR6364164	human	1	SMART-seq	1635PV	SE	N/A	150	PRJNA412649	10.1186/s13073-018-0528-3
SRR6476268	human	1	SMART-seq	1636PV	SE	N/A	150	PRJNA412649	10.1186/s13073-018-0528-3
SRR6476269	human	1	SMART-seq	1637PV	SE	N/A	150	PRJNA412649	10.1186/s13073-018-0528-3
SRR6476270	human	1	SMART-seq	1638PV	SE	N/A	150	PRJNA412649	10.1186/s13073-018-0528-3
SRR6476271	human	1	SMART-seq	1639PV	SE	N/A	150	PRJNA412649	10.1186/s13073-018-0528-3
SRR6476272	human	1	SMART-seq	1640PV	SE	N/A	150	PRJNA412649	10.1186/s13073-018-0528-3
SRR6476273	human	1	SMART-seq	1641PV	SE	N/A	150	PRJNA412649	10.1186/s13073-018-0528-3
SRR6476274	human	1	SMART-seq	1642PV	SE	N/A	150	PRJNA412649	10.1186/s13073-018-0528-3
SRR6476275	human	1	SMART-seq	1643PV	SE	N/A	150	PRJNA412649	10.1186/s13073-018-0528-3
SRR6476276	human	1	SMART-seq	1644PV	SE	N/A	150	PRJNA412649	10.1186/s13073-018-0528-3
SRR6476277	human	1	SMART-seq	1645PV	SE	N/A	150	PRJNA412649	10.1186/s13073-018-0528-3
SRR6476278	human	1	SMART-seq	1646PV	SE	N/A	150	PRJNA412649	10.1186/s13073-018-0528-3
SRR6476279	human	1	SMART-seq	1647PV	SE	N/A	150	PRJNA412649	10.1186/s13073-018-0528-3
SRR6476280	human	1	SMART-seq	1648PV	SE	N/A	150	PRJNA412649	10.1186/s13073-018-0528-3
SRR6476281	human	1	SMART-seq	1649PV	SE	N/A	150	PRJNA412649	10.1186/s13073-018-0528-3
SRR6476282	human	1	SMART-seq	1650PV	SE	N/A	150	PRJNA412649	10.1186/s13073-018-0528-3
SRR6476283	human	1	SMART-seq	1651PV	SE	N/A	150	PRJNA412649	10.1186/s13073-018-0528-3
SRR6476284	human	1	SMART-seq	1652PV	SE	N/A	150	PRJNA412649	10.1186/s13073-018-0528-3
SRR6476285	human	1	SMART-seq	1653PV	SE	N/A	150	PRJNA412649	10.1186/s13073-018-0528-3
SRR6476286	human	1	SMART-seq	1654PV	SE	N/A	150	PRJNA412649	10.1186/s13073-018-0528-3
SRR6476287	human	1	SMART-seq	1655PV	SE	N/A	150	PRJNA412649	10.1186/s13073-018-0528-3
SRR6476288	human	1	SMART-seq	1656PV	SE	N/A	150	PRJNA412649	10.1186/s13073-018-0528-3
SRR6476289	human	1	SMART-seq	1657PV	SE	N/A	150	PRJNA412649	10.1186/s13073-018-0528-3
SRR6476290	human	1	SMART-seq	1658PV	SE	N/A	150	PRJNA412649	10.1186/s13073-018-0528-3
SRR6476291	human	1	SMART-seq	1659PV	SE	N/A	150	PRJNA412649	10.1186/s13073-018-0528-3
SRR6476292	human	1	SMART-seq	1660PV	SE	N/A	150	PRJNA412649	10.1186/s13073-018-0528-3
SRR6476293	human	1	SMART-seq	1661PV	SE	N/A	150	PRJNA412649	10.1186/s13073-018-0528-3
SRR6476294	human	1	SMART-seq	1662PV	SE	N/A	150	PRJNA412649	10.1186/s13073-018-0528-3
SRR6476295	human	1	SMART-seq	1663PV	SE	N/A	150	PRJNA412649	10.1186/s13073-018-0528-3
SRR6476296	human	1	SMART-seq	1664PV	SE	N/A	150	PRJNA412649	10.1186/s13073-018-0528-3
SRR6476297	human	1	SMART-seq	1665PV	SE	N/A	150	PRJNA412649	10.1186/s13073-018-0528-3
SRR6476298	human	1	SMART-seq	1666PV	SE	N/A	150	PRJNA412649	10.1186/s13073-018-0528-3
SRR6476299	human	1	SMART-seq	1667PV	SE	N/A	150	PRJNA412649	10.1186/s13073-018-0528-3
SRR6476300	human	1	SMART-seq	1668PV	SE	N/A	150	PRJNA412649	10.1186/s13073-018-0528-3
SRR6476301	human	1	SMART-seq	1669PV	SE	N/A	150	PRJNA412649	10.1186/s13073-018-0528-3
