## Supplementary Table 3 for "Evaluation of T Cell Receptor Construction Methods from scRNA-Seq Data"

### Sheet: Sheet1
Supplementary Table 3. The information and code of tools.
Column Name	Description
Software	The name of the software
Version	The version number of the software
Input	The type of data as input
Code for human	The code specifically tailored for the analysis of human-related data
Code for mouse	The code specifically tailored for the analysis of mouse-related data
Supplementary Table 3. The information and code of tools.
Software	Version	Input	Code for human	Code for mouse
TRUST4	version 1.1.4-r534	bam	run-trust4 -b bamfile -f ./refdata/human/tcr.fa --ref ./refdata/human/IMGT+C_tcr.fa -o outputfile	run-trust4 -b bamfile -f ./refdata/mouse/tcr.fa --ref ./refdata/mouse/IMGT+C_tcr.fa -o outputfile
TRUST4	version 1.1.4-r534	fastq_SE	run-trust4 -u fastqSEfile -f ./refdata/human/tcr.fa --ref ./refdata/human/IMGT+C_tcr.fa -o outputfile	run-trust4 -u fastqSEfile -f ./refdata/mouse/tcr.fa --ref ./refdata/mouse/IMGT+C_tcr.fa -o outputfile
TRUST4	version 1.1.4-r534	fastq_PE	run-trust4 -1 fastqPE_R1file -2 fastqPE_R2file -f ./refdata/human/tcr.fa --ref ./refdata/human/IMGT+C_tcr.fa -o outputfile	run-trust4 -1 fastqPE_R1file -2 fastqPE_R2file -f ./refdata/mouse/tcr.fa --ref ./refdata/mouse/IMGT+C_tcr.fa -o outputfile
MiXCR	version 4.7.0	fastq_SE	mixcr analyze rna-seq --species hsa fastqSEfile outputfile	mixcr analyze rna-seq --species mmu fastqSEfile outputfile
MiXCR	version 4.7.0	fastq_PE	mixcr analyze rna-seq --species hsa fastqPE_R1file fastqPE_R2file outputfile	mixcr analyze rna-seq --species mmu fastqPE_R1file fastqPE_R2file outputfile
BASIC	version 1.5.0	fastq_SE	BASIC.py -a -b bowtie2 -SE fastqSEfile -g human -i TCR -n outputfile	BASIC.py -a -b bowtie2 -SE $f -g mouse -i TCR -n outputfile
BASIC	version 1.5.0	fastq_PE	BASIC.py -a -b bowtie2 -PE_1 fastqPE_R1file -PE_2 fastqPE_R2file -g human -i TCR -n outputfile	BASIC.py -a -b bowtie2 -PE_1 fastqPE_R1file -PE_2 fastqPE_R2file -g mouse -i TCR -n outputfile
TraCeR	commit 5d7da2	fastq_SE	tracer assemble fastqSEfile outputpath outputfile -c tracer.conf --resource_dir ./tracer/resources -s Hsap	tracer assemble fastqSEfile outputpath outputfile -c tracer.conf --resource_dir ./tracer/resources -s Mmus
TraCeR	commit 5d7da2	fastq_PE	tracer assemble fastqPE_R1file fastqPE_R2file outputpath outputfile -c tracer.conf --resource_dir ./tracer/resources -s Hsap	tracer assemble fastqPE_R1file fastqPE_R2file outputpath outputfile -c tracer.conf --resource_dir ./tracer/resources -s Mmus
ImRep	commit 56b647	bam	python ./imrep/imrep.py --hg38 --bam bamfile outputfile.cdr3 --extendedOutput	python ./imrep/imrep.py --bam bamfile outputfile.cdr3 --extendedOutput -s mouse
ImRep	commit 56b647	fastq_SE	python ./imrep/imrep.py --hg38 --fastq fastqSEfile outputfile.cdr3 --extendedOutput	python ./imrep/imrep.py --fastq fastqSEfile outputfile.cdr3 --extendedOutput -s mouse
CATT	version 1.8	bam	catt --bam -f bamfile -o outputfile -t 2 --chain TRA	-
			catt --bam -f $f -o outputfile -t 2
CATT	version 1.8	fastq_SE	catt -f fastqSEfile -o outputfile --chain TRA	-
			catt -f fastqSEfile -o outputfile
CATT	version 1.8	fastq_PE	catt --f1 fastqPE_R1file --f2 fastqPE_R2file -o outputfile --chain TRA	-
			catt --f1 fastqPE_R1file --f2 fastqPE_R2file -o outputfile
DeRR	commit 4c5383	fastq_SE	python3 ./DeRR/DeRR.py --r1 fastqSEfile --out outputfile.tsv	-
DeRR	commit 4c5383	fastq_PE	python3 ./DeRR/DeRR.py --r1 fastqPE_R1file --r2 fastqPE_R1file --out outputfile.tsv	-
