## Supplementary Table 4 for "Evaluation of T Cell Receptor Construction Methods from scRNA-Seq Data"

### Sheet: Sheet1
Supplementary Table 4. The details of each tool's perfomance.
Column Name	Description
Adaptivity	The software's ability to adapt and perform well in various environments or data scenarios
Usability	The overall ease of use and user-friendliness of the software
Accuracy	The percentage of correctly identified TCR (α and β chains) to the ground truth in each sample
Sensitivity	The percentage of correctly identified TCR (α and β chains) to the all identified TCR in each sample
Time	The processing time of the software
Memory	The processing memory of the software
Supplementary Table 4. The details of each tool's perfomance.
	Adaptivity									Usability						Sensitivity				Accuracy				Time				Memory
	Overall	Object cell		Support 10x data	Input			species		Overall	Output					Sensitivity				Accuracy				Time(s)				Memory(kb)
		T cell	B cell		fastq_SE	fastq_PE	bam	human	mouse		Candidate reads	Assembled reads	Contig sequence	Annotation contig	User Friendliness	overall	CDR3	V gene	J gene	overall	CDR3	V gene	J gene	overall	100 cells	500 cells	1000 cells	overall	100 cells	500 cells	1000 cells
TRUST4	8	+	+	+	+	+	+	+	+	9	+	+	+	+	⭐️⭐️⭐️⭐️⭐️	26.566	29.8857	17.2987	32.1679	43.4098	47.1767	30.7419	52.9944	0.77291	26.1	128.62	254.67	2323.19	162956	211699	270231
MiXCR	8	+	+	+	+	+	+	+	+	8	-	+	+	+	⭐️⭐️⭐️⭐️⭐️	16.2233	17.8208	12.3566	18.0296	67.6852	73.4067	52.6864	75.8797	25.5169	914.49	4183.1	8005.78	106209	7439895	10076349	11656964
BASIC	6	+	+	-	+	+	-	+	+	6	-	-	+	-	⭐️⭐️⭐️⭐️⭐️	0	0	0	0	0	0	0	0	10.0892	345.37	1676.85	3281.81	46056.1	1769752	7625920	13106784
TraCeR	5	+	-	-	+	+	-	+	+	5	+	-	+	+	⭐️⭐️	10.9302	4.98435	17.4461	16.021	17.9828	7.64515	30.7553	24.6683	13.6055	840.66	1483.01	2232.84	66782.6	5.13712e+06	5.1371e+06	5.13718e+06
ImRep	6	+	+	-	+	-	+	+	+	6	+	-	-	+	⭐️⭐️⭐️⭐️	5.16331	10.0945	0.386893	0	39.2116	75.9837	4.06581	0	23.8926	785.58	3978.69	8079.43	67655.5	2.31725e+06	1.12172e+07	22048524
CATT	6	+	+	-	+	+	+	+	-	4	-	-	-	+	⭐️⭐️⭐️	6.06491	6.07502	5.17264	7.37803	40.9975	40.9975	40.9383	52.1516	53.5878	2389.97	7572.96	14542.2	27545.3	2.12721e+06	2067696	2.13786e+06
DeRR	4	+	-	-	+	+	-	+	-	5	-	-	-	+	⭐️⭐️⭐️⭐️	4.2199	4.58942	3.32155	4.64364	87.4022	94.1673	70.1801	96.3224	9.29412	302.55	1547.93	3172.76	2085.85	159808	160087	167597
