## Supplementary Table 5 for "Evaluation of T Cell Receptor Construction Methods from scRNA-Seq Data"

### Sheet: Sheet1
Supplementary Table 5. Description of Algorithm Employed by different tools.
Column Name	Description
Tools name	The names of various tools
Use IgBLAST	The software utilize the IgBLAST tool
Use IgBLAST-like	The software utilize a seed-and-extend approach that is similar to IgBLAST
Algorithm	The summary of the algorithm
Supplementary Table 5. Description of Algorithm Employed by different tools
Tools name	Use IgBLAST	Use IgBLAST-like	Algorithm
MiXCR	No	No	1. Align RNA-Seq reads to V/D/J genes using Kaligner2, a re-implementation of the subread (k-mer seed-and-vote) algorithm. 2. Error correction on barcodes and reads. 3. Gather sequences from the same molecule, then assemble CDR3 (SMART-like), or infer missing CDR3 pieces (10X-like). 4. Clustering using clonotype and error correction. 5. Assemble full-length contigs.
TraCeR	Yes	No	1. Identify V/J genes by aligning reads to a V-(N)-J pseudogenome (combinatorial recombinomes) (bowtie). 2. Assemble the reads (Trinity). 3. Annotation using IgBLAST. 4. Motif-based CDR3 identification. 5. Determine expression levels using Kalisto.
ImRep	No	No	1. Infer CDR3 region by reads that overlap V and J regions. CDR3s are identified using amino acid motifs. V/J gene identification using hamming distance. 2. Infer CDR3 region by reads that overlap V or J regions and contain overlaps inside. 3. Graph-based error correction.
CATT	No	Unknown. Its annotation algorithm is complicated.	1. Identify reads that (partially) mapped to the V/J gene (Through BWA). 2. DBG-based assembly: Build simple DBG and find possible path using maximum flow. 3. Motif (regular expressions)-based CDR3 identification. 4. Clustering and error correction. 5. Annotation: Exact match of k-mer for V/J region, exhausive pairwise alignment for D region.
TRUST4	No	No	1. Identify candidate reads from genome-aligned BAM (through HISAT2/STAR); Rescue unmapped reads using kmer-based seeding and extension using graph-based algorithms. 2. Extension by greedy algorithm which is similar to CD-HIT clustering. 3. EM-based annotation.
DeRR	-	-	Paper unpublished. However, from the source code, its algorithm should be similar to CATT.
